# Ktd1 is a phospho-regulated member of the Dup240 family that mediates defence against killer toxin K28

**DOI:** 10.64898/2026.08.07.743514

**Authors:** Hatwan Nadir, Alex Pembery, Kamilla Laidlaw, Amy Milburn, Meru Sadhu, Mark C. Leake, Chris MacDonald

## Abstract

The *DUP240* gene family in *Saccharomyces cerevisiae* encodes ten proteins containing two transmembrane domains (TMDs). Despite decades of interest driven by their high sequence similarity, little functional information exists regarding whether Dup240 family members share redundant or distinct roles. In this study, we combined computational modelling, subcellular localisation, and functional assays across the family to identify shared and unique features. Computational modelling revealed that the Dup240 member Ktd1 possesses a unique structural element adjacent to its TMD region. Out of six successfully localised family members, Ktd1 was the only protein predominantly targeted to the vacuolar membrane and the sole Dup240 required for defence against the K28 killer toxin. Computational predictions further indicated that Ktd1 undergoes extensive post-translational regulation, containing multiple validated phosphorylation sites. Screening potential regulatory kinases and phosphatases identified several enzymes required for K28 defence, which were independently validated using liquid-based toxin sensitivity assays. A multicopy suppressor screen demonstrated that *KTD1* overexpression rescued K28 sensitivity across most enzyme mutant backgrounds, confirming Ktd1 acts downstream or in parallel to many factors. However, the phosphatase Sit4 and the kinase Hog1 scored as most likely co-factors in Ktd1 mediated defence. Live-cell fluorescence imaging of these two enzymes revealed no dramatic spatial re-localisation during K28 exposure, suggesting that phospho-dependent regulation of Ktd1-mediated defence may occur through transient signalling events. Together, these findings identify Ktd1 as the central effector of the Dup240 family in toxin defence and provide a mechanistic framework for understanding Dup240 regulation.
