## Supplementary material for "Ktd1 is a phospho-regulated member of the Dup240 family that mediates defence against killer toxin K28": Raw data for K28 genetic screen

### Sheet: T1
Index	Mutations	Normalised halo distance	Dtandard deviation (n > 6)	Current Study Phenotype	Carroll et al., 2009
1	akl1∆	1.1322	0.0417914	wild-type-like (0.75 - 1.25 radius)
2	alk1∆	1.14801	0.0794504	wild-type-like (0.75 - 1.25 radius)
3	alk2∆	1.06068	0.0938513	wild-type-like (0.75 - 1.25 radius)
4	ark1∆	1.14519	0.0299345	wild-type-like (0.75 - 1.25 radius)
5	atg1∆	1.13978	0.084675	wild-type-like (0.75 - 1.25 radius)
6	bck1∆	1.38967	0.044714	partially hypersensitive (1.25 - 1.5 radius)
7	bub1∆	1.91351	0.0929215	very hypersensitive (1.5 radius)
8	bud23∆	3.28598	0.118517	very hypersensitive (1.5 radius)	partially hypersensitive (2.5-3mm radius)
9	cdc14-DAmP	1.11188	0.0601581	wild-type-like (0.75 - 1.25 radius)
10	chk1∆	1.14471	0.0499251	wild-type-like (0.75 - 1.25 radius)
11	cka1∆	1.22891	0.0307601	wild-type-like (0.75 - 1.25 radius)
12	cka2∆	0.949681	0.0510746	wild-type-like (0.75 - 1.25 radius)	very resistant (0-1mm radius)
13	ckb1∆	1.31758	0.0871485	partially hypersensitive (1.25 - 1.5 radius)
14	ckb2∆	1.06068	0.0938513	wild-type-like (0.75 - 1.25 radius)
15	cla4∆	1.33166	0.0487662	partially hypersensitive (1.25 - 1.5 radius)
16	clg1∆	1.17929	0.0551509	wild-type-like (0.75 - 1.25 radius)
17	cmk1∆	1.06863	0.0542962	wild-type-like (0.75 - 1.25 radius)
18	cmk2∆	1.13201	0.0550613	wild-type-like (0.75 - 1.25 radius)
19	cmp2∆	0.879748	0.0861685	wild-type-like (0.75 - 1.25 radius)
20	cna1∆	0.879151	0.0677085	wild-type-like (0.75 - 1.25 radius)
21	ctk2∆	1.52992	0.0705241	very hypersensitive (1.5 radius)
22	ctk3∆	3.33242	0.185511	very hypersensitive (1.5 radius)
23	dbf2∆	1.2639	0.0493919	partially hypersensitive (1.25 - 1.5 radius)
24	dbf20∆	1.18248	0.0285345	wild-type-like (0.75 - 1.25 radius)
25	dun1∆	1.44488	0.0751382	partially hypersensitive (1.25 - 1.5 radius)
26	elm1∆	0.993845	0.0808418	wild-type-like (0.75 - 1.25 radius)	very resistant (0-1mm radius)
27	fcp1-DAmP	0.818201	0.051148	wild-type-like (0.75 - 1.25 radius)
28	fmp48∆	1.13429	0.0503558	wild-type-like (0.75 - 1.25 radius)
29	fus3∆	0.807832	0.0397462	wild-type-like (0.75 - 1.25 radius)
30	gcn2∆	1.13982	0.0336124	wild-type-like (0.75 - 1.25 radius)
31	gin4∆	1.34666	0.0542026	partially hypersensitive (1.25 - 1.5 radius)	partially resistant (1-1.5mm radius)
32	gip4∆	1.09784	0.0323083	wild-type-like (0.75 - 1.25 radius)
33	gla83∆	1.1277	0.0786019	wild-type-like (0.75 - 1.25 radius)
34	glc7-DAmP	1.3588	0.100547	partially hypersensitive (1.25 - 1.5 radius)
35	hal5∆	0.961399	0.0517436	wild-type-like (0.75 - 1.25 radius)
36	hog1∆	2.9636	0.0794875	very hypersensitive (1.5 radius)	very hypersensitive (3-5mm halo)
37	hrk1∆	1.14801	0.0528303	wild-type-like (0.75 - 1.25 radius)
38	hsl1∆	0.989448	0.0543428	wild-type-like (0.75 - 1.25 radius)
39	iks1∆	1.22747	0.036546	wild-type-like (0.75 - 1.25 radius)
40	ime2∆	1.18167	0.0385218	wild-type-like (0.75 - 1.25 radius)
41	ire1∆	1.03328	0.0270367	wild-type-like (0.75 - 1.25 radius)
42	isr1∆	1.28502	0.080375	partially hypersensitive (1.25 - 1.5 radius)
43	kcc4∆	1.05438	0.0556565	wild-type-like (0.75 - 1.25 radius)
44	kdx1∆	1.1985	0.0878076	wild-type-like (0.75 - 1.25 radius)
45	kin1∆	1.05479	0.0432937	wild-type-like (0.75 - 1.25 radius)
46	kin3∆	1.04732	0.0565359	wild-type-like (0.75 - 1.25 radius)
47	kin4∆	1.07913	0.0870944	wild-type-like (0.75 - 1.25 radius)
48	kin82?	1.00807	0.0566779	wild-type-like (0.75 - 1.25 radius)
49	kkq8∆	1.04401	0.0519261	wild-type-like (0.75 - 1.25 radius)
50	kns1∆	1.16424	0.074299	wild-type-like (0.75 - 1.25 radius)
51	kns2∆	1.30892	0.0428064	partially hypersensitive (1.25 - 1.5 radius)
52	ksp1∆	1.17695	0.103446	wild-type-like (0.75 - 1.25 radius)
53	kss1∆	1.00763	0.0297921	wild-type-like (0.75 - 1.25 radius)
54	ltp1∆	0.935439	0.0507805	wild-type-like (0.75 - 1.25 radius)
55	mck1∆	1.15764	0.0297901	wild-type-like (0.75 - 1.25 radius)	partially hypersensitive (2.5-3mm radius)
56	mek1∆	1.22771	0.0835524	wild-type-like (0.75 - 1.25 radius)
57	mih1∆	1.00112	0.0367871	wild-type-like (0.75 - 1.25 radius)
58	mkk1∆	1.08518	0.122195	wild-type-like (0.75 - 1.25 radius)
59	mkk2∆	0.984984	0.0340006	wild-type-like (0.75 - 1.25 radius)
60	mlp2∆	1.22143	0.0338557	wild-type-like (0.75 - 1.25 radius)
61	mrk1∆	1.04233	0.0587412	wild-type-like (0.75 - 1.25 radius)
62	msg5∆	0.955907	0.0420519	wild-type-like (0.75 - 1.25 radius)
63	nem1∆	0.950017	0.153238	wild-type-like (0.75 - 1.25 radius)
64	npr1∆	1.26463	0.0820173	partially hypersensitive (1.25 - 1.5 radius)
65	oca1∆	1.19098	0.0650248	wild-type-like (0.75 - 1.25 radius)
66	oca2∆	1.15302	0.079922	wild-type-like (0.75 - 1.25 radius)
67	pbs2∆	2.60155	0.0874661	very hypersensitive (1.5 radius)	partially hypersensitive (2.5-3mm radius)
68	pho80∆	0.829577	0.0433558	wild-type-like (0.75 - 1.25 radius)
69	pho81∆	1.20042	0.0738912	wild-type-like (0.75 - 1.25 radius)
70	pil1∆	0.944083	0.113084	wild-type-like (0.75 - 1.25 radius)
71	pkh1∆	1.15728	0.0804068	wild-type-like (0.75 - 1.25 radius)
72	pkh1∆	1.37432	0.0341062	partially hypersensitive (1.25 - 1.5 radius)
73	pkh2∆	1.01655	0.0354365	wild-type-like (0.75 - 1.25 radius)
74	pkh3∆	1.11783	0.109732	wild-type-like (0.75 - 1.25 radius)
75	pkp1∆	1.24788	0.120032	wild-type-like (0.75 - 1.25 radius)
76	plc1∆	1.28459	0.0590397	partially hypersensitive (1.25 - 1.5 radius)
77	plc2∆	0.969487	0.0862004	wild-type-like (0.75 - 1.25 radius)
78	plc6∆	1.02982	0.0653797	wild-type-like (0.75 - 1.25 radius)
79	plc7∆	1.2142	0.0976042	wild-type-like (0.75 - 1.25 radius)
80	plc8∆	1.22954	0.0936681	wild-type-like (0.75 - 1.25 radius)
81	plc9∆	0.975728	0.0516595	wild-type-like (0.75 - 1.25 radius)
82	ppg1∆	0.999827	0.0665715	wild-type-like (0.75 - 1.25 radius)
83	pph21∆	0.920051	0.161547	wild-type-like (0.75 - 1.25 radius)
84	pph22∆	0.962571	0.0684371	wild-type-like (0.75 - 1.25 radius)
85	pph3∆	0.801722	0.0497542	wild-type-like (0.75 - 1.25 radius)
86	ppn2∆	0.931389	0.0658032	wild-type-like (0.75 - 1.25 radius)
87	ppq1∆	0.904518	0.0535265	wild-type-like (0.75 - 1.25 radius)
88	pps1∆	0.974284	0.0416695	wild-type-like (0.75 - 1.25 radius)
89	ppt1∆	0.870242	0.0820281	wild-type-like (0.75 - 1.25 radius)
90	ppz1∆	0.961076	0.0914547	wild-type-like (0.75 - 1.25 radius)
91	ppz2∆	0.940778	0.0414846	wild-type-like (0.75 - 1.25 radius)
92	prk1∆	1.23189	0.0889284	wild-type-like (0.75 - 1.25 radius)
93	prr1∆	1.02597	0.0439631	wild-type-like (0.75 - 1.25 radius)
94	prr2∆	0.989663	0.0554453	wild-type-like (0.75 - 1.25 radius)
95	psk1∆	1.17106	0.0446888	wild-type-like (0.75 - 1.25 radius)
96	psk2∆	1.30892	0.0355347	partially hypersensitive (1.25 - 1.5 radius)
97	psr1∆	0.934242	0.0704343	wild-type-like (0.75 - 1.25 radius)
98	psr2∆	0.844657	0.083295	wild-type-like (0.75 - 1.25 radius)
99	ptc1∆	1.10098	0.0348461	wild-type-like (0.75 - 1.25 radius)
100	ptc2∆	1.12612	0.0873066	wild-type-like (0.75 - 1.25 radius)
101	ptc4∆	1.29677	0.0410999	partially hypersensitive (1.25 - 1.5 radius)
102	ptc5∆	0.931352	0.0671262	wild-type-like (0.75 - 1.25 radius)
103	ptc6∆	1.03688	0.0594349	wild-type-like (0.75 - 1.25 radius)
104	ptc7∆	0.747676	0.0869662	partially resistant (0.5-0.75 radius)
105	ptk1∆	1.17763	0.0522291	wild-type-like (0.75 - 1.25 radius)
106	ptk2∆	1.04409	0.0774472	wild-type-like (0.75 - 1.25 radius)	partially hypersensitive (2.5-3mm radius)
107	ptp1∆	0.738633	0.0672288	partially resistant (0.5-0.75 radius)
108	ptp2∆	0.765865	0.0240603	wild-type-like (0.75 - 1.25 radius)
109	ptp3∆	0.830621	0.0872476	wild-type-like (0.75 - 1.25 radius)
110	ptp3∆	1.02817	0.0698039	wild-type-like (0.75 - 1.25 radius)
111	rck1∆	1.16463	0.123778	wild-type-like (0.75 - 1.25 radius)
112	rck2∆	0.990311	0.0527147	wild-type-like (0.75 - 1.25 radius)
113	rim11∆	1.08771	0.0461125	wild-type-like (0.75 - 1.25 radius)
114	rimi5∆	1.04813	0.0657084	wild-type-like (0.75 - 1.25 radius)
115	rtr1∆	1.0633	0.0680657	wild-type-like (0.75 - 1.25 radius)
116	rtr2∆	0.811465	0.0708197	wild-type-like (0.75 - 1.25 radius)
117	sak1∆	1.12277	0.105998	wild-type-like (0.75 - 1.25 radius)
118	sat4∆	1.03206	0.0680579	wild-type-like (0.75 - 1.25 radius)
119	sdp1∆	1.03418	0.0798355	wild-type-like (0.75 - 1.25 radius)
120	sip1∆	1.1143	0.0601698	wild-type-like (0.75 - 1.25 radius)
121	sip2∆	1.17161	0.0441459	wild-type-like (0.75 - 1.25 radius)
122	sit4∆	1.65138	0.0802113	very hypersensitive (1.5 radius)	very hypersensitive (3-5mm halo)
123	siw14∆	0.773458	0.0894142	wild-type-like (0.75 - 1.25 radius)
124	skm1∆	1.92491	0.0224561	very hypersensitive (1.5 radius)
125	sks1∆	1.15826	0.0404104	wild-type-like (0.75 - 1.25 radius)
126	sky1∆	1.2767	0.0545658	partially hypersensitive (1.25 - 1.5 radius)
127	slt1∆	1.14773	0.0735717	wild-type-like (0.75 - 1.25 radius)
128	smk1∆	1.20435	0.0367778	wild-type-like (0.75 - 1.25 radius)
129	snf1∆	0.946602	0.0572191	wild-type-like (0.75 - 1.25 radius)
130	snf4∆	1.20124	0.0621037	wild-type-like (0.75 - 1.25 radius)
131	sps1∆	1.09247	0.0695504	wild-type-like (0.75 - 1.25 radius)
132	ssk2∆	1.67279	0.0476798	very hypersensitive (1.5 radius)
133	ssk22∆	1.02318	0.0598024	wild-type-like (0.75 - 1.25 radius)
134	ssn3∆	1.14857	0.0611979	wild-type-like (0.75 - 1.25 radius)
135	ssu72-DAmP	1.18712	0.050391	wild-type-like (0.75 - 1.25 radius)
136	ste11∆	1.30825	0.120827	partially hypersensitive (1.25 - 1.5 radius)	partially hypersensitive (2.5-3mm radius)
137	ste11∆	0.969003	0.131974	wild-type-like (0.75 - 1.25 radius)	partially hypersensitive (2.5-3mm radius)
138	ste20∆	0.997982	0.0742227	wild-type-like (0.75 - 1.25 radius)
139	swe1∆	1.24304	0.0130964	wild-type-like (0.75 - 1.25 radius)
140	tel1∆	0.97497	0.0568581	wild-type-like (0.75 - 1.25 radius)
141	tep1∆	0.819083	0.0991115	wild-type-like (0.75 - 1.25 radius)
142	tor1∆	0.967407	0.061489	wild-type-like (0.75 - 1.25 radius)
143	tos3∆	1.07228	0.0653448	wild-type-like (0.75 - 1.25 radius)
144	tpk1∆	1.14076	0.0611793	wild-type-like (0.75 - 1.25 radius)
145	tpk2∆	1.24022	0.0665967	wild-type-like (0.75 - 1.25 radius)
146	tpk3∆	1.13	0.0476366	wild-type-like (0.75 - 1.25 radius)	very resistant (0-1mm radius)
147	vhs1∆	1.14978	0.0845509	wild-type-like (0.75 - 1.25 radius)
148	yak1∆	1.20077	0.0795922	wild-type-like (0.75 - 1.25 radius)
149	ybro28c∆	1.26343	0.0873003	partially hypersensitive (1.25 - 1.5 radius)
150	ych1∆	0.760176	0.0766173	wild-type-like (0.75 - 1.25 radius)
151	yck1∆	1.0694	0.0385659	wild-type-like (0.75 - 1.25 radius)
152	yck2∆	1.13888	0.0362639	wild-type-like (0.75 - 1.25 radius)
153	yck3∆	0.998197	0.125523	wild-type-like (0.75 - 1.25 radius)
154	ydlo25c∆	1.02399	0.074829	wild-type-like (0.75 - 1.25 radius)
155	ygk3∆	1.18739	0.0238067	wild-type-like (0.75 - 1.25 radius)
156	ygl059w∆	1.1627	0.0445893	wild-type-like (0.75 - 1.25 radius)
157	ykl171w∆	1.12286	0.042846	wild-type-like (0.75 - 1.25 radius)
158	ymr1∆	0.99409	0.0991643	wild-type-like (0.75 - 1.25 radius)
159	ymr291∆	1.28025	0.0488551	partially hypersensitive (1.25 - 1.5 radius)
160	ynro47w∆	0.945651	0.0500545	wild-type-like (0.75 - 1.25 radius)
161	ypk1∆	0.452922	0.0813819	very resistant (0-0.5 radius)	very resistant (0-1mm radius)
162	ypk2∆	1.22143	0.0338557	wild-type-like (0.75 - 1.25 radius)
163	ypl141c	1.01989	0.0555734	wild-type-like (0.75 - 1.25 radius)
164	ypl150w∆	0.944399	0.0492019	wild-type-like (0.75 - 1.25 radius)
165	ypl236c∆	1.26251	0.0622408	partially hypersensitive (1.25 - 1.5 radius)
166	yvh1∆	1.25576	0.075257	partially hypersensitive (1.25 - 1.5 radius)
