## Supplementary material for "Ktd1 is a phospho-regulated member of the Dup240 family that mediates defence against killer toxin K28": Reagent table

### Sheet: Sheet1
Table T2: Plasmids and yeast strains used in this study
Plasmid	Backbone	Details	Reference
pCM006	pRS315	Parent and control plasmid	Sikorski et al., Genetics. 2022
pCM1221	pRS315	Expressing mScarlet3-Myc-Ktd1 from the CUP1 promoter	This study
pCM1176	pRS316	Expressing wild-type Ktd1 from the KTD1 promoter	This study
pCM1178	pRS316	Expressing Ktd1-T3A, S5A, T8A from the KTD1 promoter	This study
pCM1179	pRS316	Expressing Ktd1-S170A, S174A, S176A, S182A, S185A from the KTD1 promoter	This study
pCM420	pRP4519	Expressing Tna1-GFP	Paine et al., Traffic. 2021
pCM476	pRP5492	Expressing Sec63-RFP	Paine et al., Traffic. 2022
Freezer Strain	Parental strain	Genotype	Reference
CMY56	BY4742	MATα, his3∆ leu2∆ lys2∆ ura3∆	Brachmann et al., Genetics 1998
CMY211	BY4741	MATA, his3∆ leu2∆ met15∆ ura3∆	Brachmann et al., Genetics 1998
CMY3713	BY4741	Ura3-NOP1-GFP-Dfp3	Weill et al., Nature Methods 2018
CMY3717	BY4741	Ura3-NOP1-GFP-Uip3	Weill et al., Nature Methods 2018
CMY3716	BY4741	Ura3-NOP1-GFP-Ktd1	Weill et al., Nature Methods 2018
CMY3711	BY4741	Ura3-NOP1-GFP-Mst27	Weill et al., Nature Methods 2018
CMY3714	BY4741	Ura3-NOP1-GFP-Prm9	Weill et al., Nature Methods 2018
CMY3710	BY4741	Ura3-NOP1-GFP-Prm8	Weill et al., Nature Methods 2018
CMY3701	BY4742	prm8∆::Kanʳ	Giaever et al., Nature. 2002
CMY3702	BY4742	mst27∆::Kanʳ	Giaever et al., Nature. 2002
CMY3704	BY4742	dfp3∆::Kanʳ	Giaever et al., Nature. 2002
CMY3705	BY4742	prm9∆::Kanʳ	Giaever et al., Nature. 2002
CMY3706	BY4742	dfp2∆::Kanʳ	Giaever et al., Nature. 2002
CMY3707	BY4742	ktd1∆::Kanʳ	Giaever et al., Nature. 2002
CMY3708	BY4742	uip3∆::Kanʳ	Giaever et al., Nature. 2002
CMY3709	BY4742	dfp1∆::Kanʳ	Giaever et al., Nature. 2002
CMY2858	BY4742	akl1Δ::Kanʳ	Giaever et al., Nature. 2002
CMY2886	BY4742	alk1Δ::Kanʳ	Giaever et al., Nature. 2002
CMY2887	BY4742	alk2Δ::Kanʳ	Giaever et al., Nature. 2002
CMY2859	BY4742	ark1Δ::Kanʳ	Giaever et al., Nature. 2002
CMY2880	BY4742	atg1Δ::Kanʳ	Giaever et al., Nature. 2002
CMY2849	BY4742	bck1Δ::Kanʳ	Giaever et al., Nature. 2002
CMY2850	BY4742	bub1Δ::Kanʳ	Giaever et al., Nature. 2002
CMY1789	BY4741	cdc14-DAmP	Breslow et al., Nature Methods. 2008
CMY2852	BY4742	chk1Δ::Kanʳ	Giaever et al., Nature. 2002
CMY2841	BY4742	cka1Δ::Kanʳ	Giaever et al., Nature. 2002
CMY2800	BY4742	cka2Δ::Kanʳ	Giaever et al., Nature. 2002
CMY2888	BY4742	ckb1Δ::Kanʳ	Giaever et al., Nature. 2002
CMY2889	BY4742	ckb2Δ::Kanʳ	Giaever et al., Nature. 2002
CMY2799	BY4742	cla4Δ::Kanʳ	Giaever et al., Nature. 2002
CMY2890	BY4742	clg1Δ::Kanʳ	Giaever et al., Nature. 2002
CMY2842	BY4742	cmk1Δ::Kanʳ	Giaever et al., Nature. 2002
CMY2845	BY4742	cmk2Δ::Kanʳ	Giaever et al., Nature. 2002
CMY1749	BY4742	cmp2Δ::Kanʳ	Giaever et al., Nature. 2002
CMY1768	BY4742	cna1Δ::Kanʳ	Giaever et al., Nature. 2002
CMY2853	BY4742	ctk2Δ::Kanʳ	Giaever et al., Nature. 2002
CMY2846	BY4742	ctk3Δ::Kanʳ	Giaever et al., Nature. 2002
CMY2863	BY4742	dbf2Δ::Kanʳ	Giaever et al., Nature. 2002
CMY2831	BY4742	dbf20Δ::Kanʳ	Giaever et al., Nature. 2002
CMY2855	BY4742	dun1Δ::Kanʳ	Giaever et al., Nature. 2002
CMY2815	BY4742	elm1Δ::Kanʳ	Giaever et al., Nature. 2002
CMY1792	BY4741	fcp1-DAmP	Breslow et al., Nature Methods. 2008
CMY2891	BY4742	fmp48Δ::Kanʳ	Giaever et al., Nature. 2002
CMY2833	BY4742	fus3Δ::Kanʳ	Giaever et al., Nature. 2002
CMY2840	BY4742	gcn2Δ::Kanʳ	Giaever et al., Nature. 2002
CMY2876	BY4742	gin4Δ::Kanʳ	Giaever et al., Nature. 2002
CMY2885	BY4742	gip4Δ::Kanʳ	Giaever et al., Nature. 2002
CMY1790	BY4741	glc7-DAmP	Breslow et al., Nature Methods. 2008
CMY2865	BY4742	hal5Δ::Kanʳ	Giaever et al., Nature. 2002
CMY2795	BY4742	hog1Δ::Kanʳ	Giaever et al., Nature. 2002
CMY2868	BY4742	hrk1Δ::Kanʳ	Giaever et al., Nature. 2002
CMY2816	BY4742	hsl1Δ::Kanʳ	Giaever et al., Nature. 2002
CMY2893	BY4742	iks1Δ::Kanʳ	Giaever et al., Nature. 2002
CMY2848	BY4742	ime2Δ::Kanʳ	Giaever et al., Nature. 2002
CMY2810	BY4742	ire1Δ::Kanʳ	Giaever et al., Nature. 2002
CMY2813	BY4742	kcc4Δ::Kanʳ	Giaever et al., Nature. 2002
CMY2894	BY4742	kdx1Δ::Kanʳ	Giaever et al., Nature. 2002
CMY2808	BY4742	kin1Δ::Kanʳ	Giaever et al., Nature. 2002
CMY2791	BY4742	kin3Δ::Kanʳ	Giaever et al., Nature. 2002
CMY2261	BY4742	kin4Δ::Kanʳ	Giaever et al., Nature. 2002
CMY2820	BY4742	kkq8Δ::Kanʳ	Giaever et al., Nature. 2002
CMY2792	BY4742	kns1Δ::Kanʳ	Giaever et al., Nature. 2002
CMY2811	BY4742	ksp1Δ::Kanʳ	Giaever et al., Nature. 2002
CMY2862	BY4742	kss1Δ::Kanʳ	Giaever et al., Nature. 2002
CMY1765	BY4742	ltp1Δ::Kanʳ	Giaever et al., Nature. 2002
CMY2798	BY4742	mck1Δ::Kanʳ	Giaever et al., Nature. 2002
CMY2801	BY4742	mek1Δ::Kanʳ	Giaever et al., Nature. 2002
CMY1750	BY4742	mih1Δ::Kanʳ	Giaever et al., Nature. 2002
CMY2822	BY4742	mkk1Δ::Kanʳ	Giaever et al., Nature. 2002
CMY2807	BY4742	mkk2Δ::Kanʳ	Giaever et al., Nature. 2002
CMY2873	BY4742	mrk1Δ::Kanʳ	Giaever et al., Nature. 2002
CMY1788	BY4742	msg5Δ::Kanʳ	Giaever et al., Nature. 2002
CMY1766	BY4742	nem1Δ::Kanʳ	Giaever et al., Nature. 2002
CMY2836	BY4742	npr1Δ::Kanʳ	Giaever et al., Nature. 2002
CMY1778	BY4742	oca1Δ::Kanʳ	Giaever et al., Nature. 2002
CMY1777	BY4742	oca2Δ::Kanʳ	Giaever et al., Nature. 2002
CMY2869	BY4742	pbs2Δ::Kanʳ	Giaever et al., Nature. 2002
CMY2910	BY4742	pho80Δ::Kanʳ	Giaever et al., Nature. 2002
CMY2793	BY4742	pho81Δ::Kanʳ	Giaever et al., Nature. 2002
CMY1781	BY4742	pil1Δ::Kanʳ	Giaever et al., Nature. 2002
CMY2875	BY4742	pkh1Δ::Kanʳ	Giaever et al., Nature. 2002
CMY1784	BY4742	pkh1Δ::Kanʳ	Giaever et al., Nature. 2002
CMY1764	BY4742	pkh2Δ::Kanʳ	Giaever et al., Nature. 2002
CMY1783	BY4742	pkh3Δ::Kanʳ	Giaever et al., Nature. 2002
CMY2895	BY4742	pkp1Δ::Kanʳ	Giaever et al., Nature. 2002
CMY1776	BY4742	ppg1Δ::Kanʳ	Giaever et al., Nature. 2002
CMY1771	BY4742	pph21Δ::Kanʳ	Giaever et al., Nature. 2002
CMY1772	BY4742	pph22Δ::Kanʳ	Giaever et al., Nature. 2002
CMY1754	BY4742	pph3Δ::Kanʳ	Giaever et al., Nature. 2002
CMY1762	BY4742	ppn2Δ::Kanʳ	Giaever et al., Nature. 2002
CMY1752	BY4742	ppq1Δ::Kanʳ	Giaever et al., Nature. 2002
CMY1780	BY4742	pps1Δ::Kanʳ	Giaever et al., Nature. 2002
CMY1757	BY4742	ppt1Δ::Kanʳ	Giaever et al., Nature. 2002
CMY1748	BY4742	ppz1Δ::Kanʳ	Giaever et al., Nature. 2002
CMY1755	BY4742	ppz2Δ::Kanʳ	Giaever et al., Nature. 2002
CMY2896	BY4742	prk1Δ::Kanʳ	Giaever et al., Nature. 2002
CMY2817	BY4742	prr1Δ::Kanʳ	Giaever et al., Nature. 2002
CMY2851	BY4742	prr2Δ::Kanʳ	Giaever et al., Nature. 2002
CMY2790	BY4742	psk1Δ::Kanʳ	Giaever et al., Nature. 2002
CMY2802	BY4742	psk2Δ::Kanʳ	Giaever et al., Nature. 2002
CMY1746	BY4742	psr1Δ::Kanʳ	Giaever et al., Nature. 2002
CMY1747	BY4742	psr2Δ::Kanʳ	Giaever et al., Nature. 2002
CMY1782	BY4742	ptc1Δ::Kanʳ	Giaever et al., Nature. 2002
CMY1787	BY4742	ptc2Δ::Kanʳ	Giaever et al., Nature. 2002
CMY1779	BY4742	ptc4Δ::Kanʳ	Giaever et al., Nature. 2002
CMY1751	BY4742	ptc5Δ::Kanʳ	Giaever et al., Nature. 2002
CMY1770	BY4742	ptc6Δ::Kanʳ	Giaever et al., Nature. 2002
CMY1759	BY4742	ptc7Δ::Kanʳ	Giaever et al., Nature. 2002
CMY2838	BY4742	ptk1Δ::Kanʳ	Giaever et al., Nature. 2002
CMY2854	BY4742	ptk2Δ::Kanʳ	Giaever et al., Nature. 2002
CMY1769	BY4742	ptp1Δ::Kanʳ	Giaever et al., Nature. 2002
CMY1760	BY4742	ptp2Δ::Kanʳ	Giaever et al., Nature. 2002
CMY1756	BY4742	ptp3Δ::Kanʳ	Giaever et al., Nature. 2002
CMY2878	BY4742	rck1Δ::Kanʳ	Giaever et al., Nature. 2002
CMY2827	BY4742	rck2Δ::Kanʳ	Giaever et al., Nature. 2002
CMY2867	BY4742	rim11Δ::Kanʳ	Giaever et al., Nature. 2002
CMY1785	BY4742	rtr1Δ::Kanʳ	Giaever et al., Nature. 2002
CMY1753	BY4742	rtr2Δ::Kanʳ	Giaever et al., Nature. 2002
CMY2897	BY4742	sak1Δ::Kanʳ	Giaever et al., Nature. 2002
CMY2814	BY4742	sat4Δ::Kanʳ	Giaever et al., Nature. 2002
CMY1774	BY4742	sdp1Δ::Kanʳ	Giaever et al., Nature. 2002
CMY2898	BY4742	sip1Δ::Kanʳ	Giaever et al., Nature. 2002
CMY2899	BY4742	sip2Δ::Kanʳ	Giaever et al., Nature. 2002
CMY1786	BY4742	sit4Δ::Kanʳ	Giaever et al., Nature. 2002
CMY1773	BY4742	siw14Δ::Kanʳ	Giaever et al., Nature. 2002
CMY2843	BY4742	skm1Δ::Kanʳ	Giaever et al., Nature. 2002
CMY2829	BY4742	sks1Δ::Kanʳ	Giaever et al., Nature. 2002
CMY2796	BY4742	sky1Δ::Kanʳ	Giaever et al., Nature. 2002
CMY2847	BY4742	smk1Δ::Kanʳ	Giaever et al., Nature. 2002
CMY2902	BY4742	snf1Δ::Kanʳ	Giaever et al., Nature. 2002
CMY2900	BY4742	snf4Δ::Kanʳ	Giaever et al., Nature. 2002
CMY2877	BY4742	sps1Δ::Kanʳ	Giaever et al., Nature. 2002
CMY2860	BY4742	ssk2Δ::Kanʳ	Giaever et al., Nature. 2002
CMY2866	BY4742	ssk22Δ::Kanʳ	Giaever et al., Nature. 2002
CMY2828	BY4742	ssn3Δ::Kanʳ	Giaever et al., Nature. 2002
CMY1791	BY4741	ssu72-DAmP	Breslow et al., Nature Methods. 2008
CMY2882	BY4742	ste11Δ::Kanʳ	Giaever et al., Nature. 2002
CMY2826	BY4742	ste20Δ::Kanʳ	Giaever et al., Nature. 2002
CMY2824	BY4742	swe1Δ::Kanʳ	Giaever et al., Nature. 2002
CMY2834	BY4742	tel1Δ::Kanʳ	Giaever et al., Nature. 2002
CMY1775	BY4742	tep1Δ::Kanʳ	Giaever et al., Nature. 2002
CMY2467	BY4742	tor1Δ::Kanʳ	Giaever et al., Nature. 2002
CMY2879	BY4742	tos3Δ::Kanʳ	Giaever et al., Nature. 2002
CMY2825	BY4742	tpk1Δ::Kanʳ	Giaever et al., Nature. 2002
CMY2804	BY4742	tpk2Δ::Kanʳ	Giaever et al., Nature. 2002
CMY2819	BY4742	tpk3Δ::Kanʳ	Giaever et al., Nature. 2002
CMY2839	BY4742	vhs1Δ::Kanʳ	Giaever et al., Nature. 2002
CMY2864	BY4742	yak1Δ::Kanʳ	Giaever et al., Nature. 2002
CMY1758	BY4742	ych1Δ::Kanʳ	Giaever et al., Nature. 2002
CMY2812	BY4742	yck1Δ::Kanʳ	Giaever et al., Nature. 2002
CMY2837	BY4742	yck2Δ::Kanʳ	Giaever et al., Nature. 2002
CMY2881	BY4742	yck3Δ::Kanʳ	Giaever et al., Nature. 2002
CMY2844	BY4742	ygk3Δ::Kanʳ	Giaever et al., Nature. 2002
CMY2835	BY4742	ygl059wΔ::Kanʳ	Giaever et al., Nature. 2002
CMY2821	BY4742	ykl171wΔ::Kanʳ	Giaever et al., Nature. 2002
CMY1767	BY4742	ymr1Δ::Kanʳ	Giaever et al., Nature. 2002
CMY2818	BY4742	ypk1Δ::Kanʳ	Giaever et al., Nature. 2002
CMY2871	BY4742	ypk2Δ::Kanʳ	Giaever et al., Nature. 2002
CMY2806	BY4742	ypl141cΔ::Kanʳ	Giaever et al., Nature. 2002
CMY2805	BY4742	ypl150wΔ::Kanʳ	Giaever et al., Nature. 2002
CMY2803	BY4742	ypl236cΔ::Kanʳ	Giaever et al., Nature. 2002
CMY1763	BY4742	yvh1Δ::Kanʳ	Giaever et al., Nature. 2002
CMY1847	BY4741	Ura3-NOP1-GFP-Glc7	Weill et al., Nature Methods 2018
CMY3226	BY4741	Ura3-NOP1-GFP-Hog1	Weill et al., Nature Methods 2018
CMY2541	MSY20D	ski2Δ::Kan r / ski2-2, leu2Δ0 / leu2, ura3∆0 / ura3∆0 {L-A, M28 viruses}	Andreev et al., PNAS 2023
CMY3343	MSY20D	ski2Δ::Kan r / ski2-2, leu2Δ0 / LEU2 / ura3∆0 / ura3∆0 {L-A, M28 viruses}	This study
CMY3172	BY4741	Ura3-NOP1-GFP-Ptc4	Weill et al., 2018
CMY3214	BY4741	Ura3-NOP1-GFP-Skm1	Weill et al., 2018
CMY3417	BY4741	Ura3-NOP1-GFP-Cla4	Weill et al., 2018
CMY2122	BY4741	Ura3-NOP1-GFP-Yvh1	Weill et al., 2018
